# 12-Lipoxygenase inhibition delays onset of autoimmune diabetes in human gene replacement mice

**DOI:** 10.1101/2024.07.28.604986

**Authors:** Titli Nargis, Charanya Muralidharan, Jacob R. Enriquez, Jiayi E. Wang, Kerim Kaylan, Advaita Chakraborty, Sarida Pratuangtham, Kayla Figatner, Jennifer B. Nelson, Sarah C. May, Jerry L. Nadler, Matthew B. Boxer, David J. Maloney, Sarah A. Tersey, Raghavendra G. Mirmira

**Affiliations:** Department of Medicine and the Kovler Diabetes Center, The University of Chicago, Chicago, IL 60637, USA; Department of Pharmacology, New York Medical College, Valhalla, NY 10595, USA; Veralox Therapeutics, Frederick, MD 21704, USA

**Keywords:** type 1 diabetes, islet, macrophage, autoimmunity, lipoxygenase, mouse model

## Abstract

Type 1 diabetes (T1D) is characterized by the autoimmune destruction of insulin-producing β cells and involves an interplay between β cells and cells of the innate and adaptive immune systems. We investigated the therapeutic potential of targeting 12-lipoxygenase (12-LOX), an enzyme implicated in inflammatory pathways in β cells and macrophages, using a mouse model in which the endogenous mouse *Alox15* gene is replaced by the human *ALOX12* gene. Our finding demonstrated that VLX-1005, a potent 12-LOX inhibitor, effectively delayed the onset of autoimmune diabetes in human gene replacement non-obese diabetic mice. By spatial proteomics analysis, VLX-1005 treatment resulted in marked reductions in infiltrating T and B cells and macrophages with accompanying increases in immune checkpoint molecule PD-L1, suggesting a shift towards an immune-suppressive microenvironment. RNA sequencing analysis of isolated islets and polarized proinflammatory macrophages revealed significant alteration of cytokine-responsive pathways and a reduction in interferon response after VLX-1005 treatment. Our studies demonstrated that the *ALOX12* human replacement gene mouse provides a platform for the preclinical evaluation of LOX inhibitors and supports VLX-1005 as an inhibitor of human 12-LOX that engages the enzymatic target and alters the inflammatory phenotypes of islets and macrophages to promote the delay of autoimmune diabetes.
