## Supplemental File 1 for "12-Lipoxygenase inhibition delays onset of autoimmune diabetes in human gene replacement mice"

### Sheet: Sheet1
NOD	JAX #1976	0	1	0.5	0	1
C57BL/6J	JAX #664	1	0	0.5	1	0
		Stock B6	Stock NOD	Stock F1	B6.hALOX12	NOD.hALOX12
SNP_ID
Chromosome-bp	RS_ID	B06	B04	B08	A04	A07
01-009072542-M	rs3714728	A	C	C/A	A	C
01-030151053-M	rs3695988	A	C	C/A	A	C
01-047362047-M	rs3712347	T	C	C/T	T	C
01-067995600-M	rs3662752	G	A	A/G	G	A
01-089168561-M	rs3670389	A	G	G/A	A	G
01-102716312-G	rs13476020	G	T	G/T	G	T
01-136253514-M	rs3668095	A	C	C/A	A	C
01-146048303-M	rs3672697	C	T	T/C	C	T
01-169425148-M	rs3714825	G	T	T/G	G	T
01-194803746-N	rs4222922	G	T	T/G	G	T
02-020551477-M	rs3674936	T	C	C/T	T	C
02-041042651-M	rs3697051	C	G	G/C	C	G
02-063356615-N	rs3022886	G	A	A/G	G	A
02-072065558-N	rs4223212	G	T	T/G	G	T
02-087029735-M	rs3711897	T	C	C/T	T	C
02-113220302-M	rs3681694	T	C	C/T	T	C
02-133158154-M	rs3724080	G	A	A/G	G	A
02-154428186-N	rs4223578	C	T	T/C	C	T
02-171384854-G	rs13476909	C	A	C/A	C	A
02-179086475-M	rs3680965	G	T	T/G	G	T
03-007561998-N	rs4223706	T	C	C/T	T	C
03-019363137-G	rs13477004	C	T	T/C	C	T
03-037152198-M	rs3141019	A	G	G/A	A	G
03-057141337-G	rs13477127	A	G	G/A	A	G
03-070607621-G	rs13477178	T	G	T/G	T	G
03-098415492-M	rs3672755	T	C	C/T	T	C
03-110268748-M	rs3712218	C	T	T/C	C	T
03-131286062-N	rs3089257	C	T	C/T	C	T
03-155372777-M	rs3656494	T	C	C/T	T	C
04-011381192-G	rs13477562	T	C	C/T	T	C
04-034118412-M	rs3702070	G	A	A/G	G	A
04-056969111-M	rs4138670	C	G	G/C	C	G
04-068252469-M	rs3654162	C	T	T/C	C	T
04-086758585-N	rs4224587	A	G	G/A	A	G
04-098834505-M	rs3704372	C	T	T/C	C	T
04-120122875-M	rs3702270	G	A	A/G	G	A
04-141084977-M	rs3718220	A	G	G/A	A	G
04-145455916-G	rs13478042	G	A	G/A	G	A
05-005887217-G	rs13478104	A	G	G/A	A	G
05-031727474-G	rs6226708	T	C	T/C	T	C
05-050882266-M	rs3655838	C	G	G/C	C	G
05-066669015-G	rs13478311	T	C	T/C	T	C
05-082050497-M	rs3705373	C	A	A/C	C	A
05-105315802-N	rs4225398	T	C	C/T	T	C
05-128944450-M	rs3668978	T	C	C/T	T	C
05-149044358-M	rs3722801	C	A	A/C	C	A
06-008951271-M	rs3700493	A	G	G/A	A	G
06-023207025-M	rs3684277	A	G	G/A	A	G
06-038230055-G	rs6266537	A	G	G/A	A	G
06-053482462-M	rs3680652	G	A	A/G	G	A
06-087084629-M	rs3715132	A	G	G/A	A	G
06-090142535-M	rs3708822	C	A	A/C	C	A
06-114232644-M	rs3693392	G	A	A/G	G	A
06-134152234-G	rs13479051	T	C	T/C	T	C
06-145007178-M	rs3685482	A	G	G/A	A	G
07-014435023-N	rs4226435	A	G	G/A	A	G
07-053928010-M	rs3717846	T	G	G/T	T	G
07-064095712-M	rs3672773	G	T	T/G	G	T
07-080974545-M	rs3686613	T	G	G/T	T	G
07-096980068-M	rs3726275	T	C	C/T	T	C
07-115223265-M	rs3668639	G	T	T/G	G	T
07-129989877-M	rs3700241	A	G	G/A	A	G
08-017931675-M	rs3664394	A	C	C/A	A	C
08-034010045-M	rs3726395	G	C	C/G	G	C
08-059731843-G	rs6330382	G	A	G/A	G	A
08-065849115-N	rs4227196	A	G	G/A	A	G
08-093120105-M	rs3653415	A	G	G/A	A	G
08-119264649-G	rs6296597	C	T	T/C	C	T
09-003938578-M	rs3694533	T	C	C/T	T	C
09-027092605-M	rs3704408	T	G	G/T	T	G
09-039909037-M	rs3690374	C	T	T/C	C	T
09-058800125-N	rs4227694	G	A	A/G	G	A
09-065820797-M	rs3718417	A	G	G/A	A	G
09-086008489-M	rs3673117	A	C	C/A	A	C
09-098865563-M	rs3692530	T	C	C/T	T	C
09-122337931-M	rs3672156	A	G	G/A	A	G
10-005282123-M	rs3660611	T	C	C/T	T	C
10-015140823-M	rs3701746	G	C	C/G	G	C
10-067317776-G	rs13480629	A	G	A/G	A	G
10-074905108-G	rs13480654	A	G	G/A	A	G
10-099683776-N	rs4228444	C	G	G/C	C	G
10-127241589-M	rs4136978	G	A	A/G	G	A
11-014316331-M	rs3685856	C	T	T/C	C	T
11-052252998-G	rs4228701	A	C	C/A	A	C
11-063538723-N	rs3024185	G	A	G/A	G	A
11-091287860-M	rs3688955	A	G	G/A	A	G
12-009581325-M	rs3689696	G	T	T/G	G	T
12-022232159-M	rs3712523	C	G	G/C	C	G
12-039674614-M	rs3701242	G	A	A/G	G	A
12-053361254-M	rs3662939	T	A	A/T	T	A
12-074494300-M	rs3699929	T	G	G/T	T	G
12-099072867-M	rs3663596	T	C	C/T	T	C
12-113315003-M	rs3696039	C	G	G/C	C	G
13-009820324-M	rs3719002	A	G	G/A	A	G
13-020343414-G	rs13481722	C	G	G/C	C	G
13-042050697-M	rs3679151	A	T	T/A	A	T
13-060129254-M	rs3713287	G	A	A/G	G	A
13-085133616-G	rs13481932	T	C	T/C	T	C
13-103226416-G	rs6338538	A	G	A/G	A	G
13-113945175-M	rs3694860	G	A	A/G	G	A
14-006645974-N	rs3023641	T	C	C/T	T	C
14-018726792-G	rs13482097	A	G	G/A	A	G
14-035928972-G	rs13482148	T	A	A/T	T	A
14-052865726-M	rs3698488	G	A	A/G	G	A
14-071324217-N	rs3023412	T	G	T/G	T	G
14-096127583-M	rs3656066	A	T	T/A	A	T
14-112205439-N	rs4230603	G	A	A/G	G	A
15-005994001-M	rs3715343	A	C	C/A	A	C
15-010120073-M	rs3676680	T	C	C/T	T	C
15-034246850-N	rs4230696	G	A	A/G	G	A
15-041919640-N	rs3090057	C	T	T/C	C	T
15-074039561-M	rs3672870	G	C	C/G	G	C
15-096231715-M	rs3676400	T	G	G/T	T	G
16-007016121-C	rs4157856	C	A	C/A	C	A
16-031980782-C	rs4170074	A	G	A/G	A	G
16-045078790-C	rs4180179	G	A	A/G	G	A
16-066862514-C	rs4197416	T	G	T/G	T	G
16-086717673-G	rs4213015	T	G	T/G	T	G
16-096070057-C	rs4221067	C	T	T/C	C	T
17-004147924-M	rs3667161	A	G	G/A	A	G
17-023385048-N	rs3023864	G	A	A/G	G	A
17-046354848-M	rs3712909	A	C	C/A	A	C
17-062707168-G	rs13483069	A	G	G/A	A	G
17-084615613-M	rs3656400	G	A	A/G	G	A
18-017475340-N	rs3090636	C	A	A/C	C	A
18-035877285-M	rs3714096	G	A	A/G	G	A
18-061925370-M	rs3719627	A	C	C/A	A	C
18-086980249-M	rs3670234	G	A	A/G	G	A
19-006396315-N	rs4232034	A	G	G/A	A	G
19-025120427-M	rs3726735	A	G	G/A	A	G
19-044978078-M	rs4139797	A	T	T/A	A	T
19-060030696-N	rs3023517	A	G	G/A	A	G
X-016114535-G	rs13483721	C	A	A/C	C	A
X-041569348-G	rs13483765	C	A	A/C	C	A
X-060478145-M	rs3663719	A	T	T/A	A	T
X-074884405-G	rs13483805	A	G	A/G	A	G
X-091976871-G	rs13483929	C	T	T/C	C	T
X-115587169-N	rs4151956	T	C	C/T	T	C
X-142258812-M	rs3715531	A	G	G/A	A	G

### Sheet: Sheet2
Sample Name	% NOD
8829	0.938462
8830	0.940299
8831	0.937956
8832	0.937956
8833	0.902174
8834	0.94964
8835	0.9375
8836	0.947761
8837	0.935252
8838	0.985612
8839	0.989209
8840	0.98913
8841	0.957692
8842	0.985294
8843	0.992754
